# Single-cell mapping reveals new markers and functions of lymphatic endothelial cells in lymph nodes

**DOI:** 10.1101/2020.01.09.900241

**Authors:** Noriki Fujimoto, Yuliang He, Marco D’Addio, Carlotta Tacconi, Michael Detmar, Lothar C. Dieterich

**Affiliations:** Institute of Pharmaceutical Sciences, Swiss Federal Institute of Technology (ETH) Zurich, Zurich, Switzerland; Department of Dermatology, Shiga University of Medical Sciences, Japan

## Abstract

Lymph nodes (LNs) are highly organized secondary lymphoid organs that mediate adaptive immune responses to antigens delivered via afferent lymphatic vessels. Lymphatic endothelial cells (LECs) line intranodal lymphatic sinuses and organize lymph and antigen distribution. LECs also directly regulate T cells, mediating peripheral tolerance to self-antigens, and play a major role in many diseases including cancer metastasis. However, little is known about the phenotypic and functional heterogeneity of LN LECs. Using single-cell RNA sequencing, we comprehensively defined the transcriptome of LECs in murine skin-draining LNs, and identified new markers and functions of distinct LEC subpopulations. We found that LECs residing in the subcapsular sinus have an unanticipated function in scavenging of modified LDL and also identified a specific cortical LEC subtype implicated in rapid lymphocyte egress from LNs. Our data provide new insights into the diversity of LECs in murine lymph nodes and a rich resource for future studies into the regulation of immune responses by lymph node LECs.
