## Supplementary Table 1 for "Single-cell mapping reveals new markers and functions of lymphatic endothelial cells in lymph nodes"

### Sheet: Sheet1
Supplementary Table 1
Gene ontology analysis (GO_BP) of genes differentially expressed in lymph node LEC subclusters (top 10 terms), with the number of genes associated with each term (Count) and the correct p-value (Benjamini)
Cluster 1 / fLECs
Upregulated genes				Downregulated genes
Term	Count	Benjamini		Term	Count	Benjamini
Inflammatory response	11	0.0032		Angionesis	15	9.8e-08
Cellular response to tumor necrosis factor	7	0.0049		Cell adhesion	18	1.2e-06
Cell adhesion	12	0.0034		Response to mechanical stimulus	7	0.00056
Cell chemotaxis	6	0.0063		Vasculogenesis	7	0.00067
Negative regulation of signal transduction	5	0.018		Receptor-mediated endocytosis	6	0.005
Negative regulation of tyrosine phosphorylation of Stat1 protein	3	0.018		Receptor internalization	5	0.014
Cellular response to fibroblast growth factor stimulus	4	0.043		Sprouting angiogenesis	4	0.086
Cellular response to lipopolysaccharide	7	0.042		Positive regulation of angiogenesis	6	0.083
Leukocyte migration	4	0.048		Lymphangiogenesis	3	0.25
Negative regulation of G-protein coupled receptor protein signaling pathway	3	0.13		Negative regulation of cell migration	5	0.29
Cluster 2 / cLECs
Upregulated genes				Downregulated genes
Term	Count	Benjamini		Term	Count	Benjamini
Angiogenesis	23	2e-11		Cell adhesion	15	0.019
Cell adhesion	29	2.6e-10		Response to cytokine	7	0.019
Response to mechanical stimulus	10	1.3e-05		Receptor-mediated endocytosis	6	0.033
Positive regulation of cell migration	15	1.7e-05		Immune response	10	0.06
Positive regulation of cell proliferation	23	2.9e-05		Cellular response to organic cyclic compound	6	0.057
Heart development	16	4.1e-05		Inflammatory response	11	0.051
Negative regulation of cell proliferation	19	4.2e-05		Immune system process	11	0.099
Single organismal cell-cell adhesion	11	5.4e-05		Innante immune response	11	0.12
Positive regulation of gene expression	19	5.7e-05		Cellular response to tumor necrosis factor	6	0.17
Response to hypoxia	13	0.00019		Leukocyte migration	4	0.22
Cluster 3 / MS LECs
Upregulated genes				Downregulated genes
Term	Count	Benjamini		Term	Count	Benjamini
Response to oxidative stress	4	0.87		Cell adhesion	18	1.9e-06
Cytokine-mediated signaling pathway	4	0.73		Response to lipopolysaccharide	12	8.3e-06
Cell adhesion	6	0.63		Response to mechanical stimulus	7	0.00055
DNA modification	2	0.61		Skeletal muscle cell differentiation	6	0.0041
Organ regeneration	3	0.56		Negative regulation of protein kinase activity	7	0.0036
Receptor-mediated endocytosis	3	0.54		Extracellular matrix organization	7	0.0085
Cellular aromatic compound metabolic process	2	0.71		Negative regulation of JAK-STAT cascade	5	0.016
Toxin metabolic process	2	0.75		Positive regulation of cell migration	8	0.021
Oxidation-reduction process	6	0.71		Cellular response to vascular endothelial growth factor stimulus	4	0.031
Positive regulation of lipid biosynthetic process	2	0.8		Negative regulation of apoptotic process	12	0.039
Cluster 4 / Egress sinus LECs
Upregulated genes				Downregulated genes
Term	Count	Benjamini		Term	Count	Benjamini
Cell adhesion	10	0.0051		Response to lipopolysaccharide	9	0.00095
Extracellular matrix organization	5	0.082		Response to cAMP	6	0.00074
Angiogenesis	6	0.1		Positive regulation of smooth muscle cell migration	5	0.0048
Blood vessel morphogenesis	3	0.44		Positive regulation of cell differentiation	5	0.007
Positive regulation of smooth muscle cell migration	3	0.44		Cellular response to hormone stimulus	5	0.0061
Positive regulation of osteoblast differentiation	3	0.76		Positive regulation of apoptotic process	9	0.0076
Negative regulation of angiogenesis	3	0.74		Skeletal muscle cell differentiation	5	0.0081
Regulation of cell migration	3	0.74		Cellular response to tumor necrosis factor	6	0.0081
Cell-matrix adhesion	3	0.71		Response to mechanical stimulus	5	0.011
Lymphocyte homeostasis	2	0.83		Cell adhesion	10	0.011
